# Proteome-wide inference of protein kinase regulatory circuits

**DOI:** 10.1101/703157

**Authors:** Brandon M. Invergo, Borgthor Petursson, David Bradley, Girolamo Giudice, Evangelia Petsalaki, Pedro Beltrao

## Abstract

Complex networks of regulatory relationships between protein kinases comprise a major component of intracellular signaling. Although many kinase-kinase regulatory relationships have been described in detail, these are biased towards well-studied kinases while the majority of possible relationships remains unexplored. Here, we implement data-driven, unbiased methods to predict human kinase-kinase regulatory relationships and whether they have activating or inhibiting effects. We incorporate high-throughput data, kinase specificity profiles, and structural information to produce our predictions. The results successfully recapitulate previously annotated regulatory relationships and can reconstruct known signaling pathways from the ground up. The full network of predictions is relatively sparse, with the vast majority of relationships assigned low probabilities. However, it nevertheless suggests denser modes of inter-kinase regulation than normally considered in intracellular signaling research.
