## Supplementary material for "Proteome-wide inference of protein kinase regulatory circuits": Table S1

### Sheet: reg-site-sign-feats
Table S1: Features used to train functional sign predictor of individual phosphosites.
Kinase	Position	Log10_hotspot_pval_min	disopred_score	pos_in_kin_domain	pos_in_protein	PFAM	Residue	Is_tyr_kin
ABL1	618	NA	0.97	NA	0.546903	NA	S/T	TRUE
ABL1	619	NA	0.97	NA	0.547788	NA	S/T	TRUE
ABL1	735	NA	0.87	NA	0.650442	NA	S/T	TRUE
AKT1	124	NA	0.98	NA	0.258333	NA	S/T	FALSE
AKT1	129	NA	0.96	NA	0.26875	NA	S/T	FALSE
AKT1	308	179.203	0.22	0.612403	0.641667	Pkinase	S/T	FALSE
AKT1	473	NA	0.57	0.977778	0.985417	NA	S/T	FALSE
AKT2	309	179.203	0.45	0.610895	0.642412	Pkinase	S/T	FALSE
AKT2	474	NA	0.7	0.977778	0.985447	NA	S/T	FALSE
ARAF	214	NA	0.95	NA	0.353135	NA	S/T	TRUE
ARAF	257	NA	0.97	NA	0.424092	NA	S/T	TRUE
ARAF	264	NA	0.96	NA	0.435644	NA	S/T	TRUE
ARAF	455	12.4433	0.24	0.564202	0.750825	Pkinase_Tyr	S/T	TRUE
ARAF	582	NA	0.95	NA	0.960396	NA	S/T	TRUE
ATM	1988	NA	0.97	NA	0.650524	NA	S/T	FALSE
ATM	2996	NA	0.97	NA	0.980366	NA	S/T	FALSE
ATM	367	NA	0.52	NA	0.120092	NA	S/T	FALSE
ATM	85	NA	0.85	0.490446	0.0278141	NA	S/T	FALSE
ATR	1989	NA	0.91	0.679128	0.752269	NA	S/T	FALSE
ATR	428	NA	0.98	NA	0.161876	NA	S/T	FALSE
AURKA	288	NA	0.03	0.62	0.71464	Pkinase	S/T	FALSE
AURKB	232	179.203	0.03	0.62	0.674419	Pkinase	S/T	FALSE
AURKC	198	179.203	0.02	0.62	0.640777	Pkinase	S/T	FALSE
BRAF	365	NA	0.89	NA	0.476501	NA	S/T	TRUE
BRAF	401	NA	0.97	NA	0.523499	NA	S/T	TRUE
BRAF	429	NA	0.99	NA	0.560052	NA	S/T	TRUE
BRAF	440	NA	0.89	NA	0.574413	NA	S/T	TRUE
BRAF	446	NA	0.62	NA	0.582245	NA	S/T	TRUE
BRAF	602	12.4433	0.14	0.564202	0.785901	Pkinase_Tyr	S/T	TRUE
BRAF	729	NA	0.96	NA	0.951697	NA	S/T	TRUE
BTK	223	0.477638	0.05	0.0652174	0.338392	NA	Y	TRUE
BTK	551	123.929	0.08	0.598394	0.836115	Pkinase_Tyr	Y	TRUE
BUB1	314	NA	0.93	NA	0.289401	NA	S/T	FALSE
BUB1	969	NA	0.2	0.733871	0.893088	Pkinase	S/T	FALSE
CAMK2A	286	NA	0.22	NA	0.598326	NA	S/T	FALSE
CAMK4	200	179.203	0.02	0.606299	0.422833	Pkinase	S/T	FALSE
CAMKK1	458	NA	0.37	NA	0.906931	NA	S/T	FALSE
CAMKK1	475	NA	0.97	NA	0.940594	NA	S/T	FALSE
CAMKK2	85	NA	0.97	NA	0.144558	NA	S/T	FALSE
CDK1	14	4.01708	0.01	0.0353357	0.047138	Pkinase	S/T	FALSE
CDK1	15	4.5192	0.01	0.0388693	0.0505051	Pkinase	Y	FALSE
CDK1	161	179.203	0.01	0.55477	0.542088	Pkinase	S/T	FALSE
CDK12	893	179.203	0.05	0.566553	0.599329	Pkinase	S/T	FALSE
CDK16	153	NA	0.6	NA	0.308468	NA	S/T	FALSE
CDK2	14	4.01708	0.01	0.035461	0.0469799	Pkinase	S/T	FALSE
CDK2	15	4.5192	0.01	0.0390071	0.0503356	Pkinase	Y	FALSE
CDK2	160	179.203	0.01	0.553191	0.536913	Pkinase	S/T	FALSE
CDK7	170	179.203	0	0.558304	0.491329	Pkinase	S/T	FALSE
CDK9	186	179.203	0.02	0.564189	0.5	Pkinase	S/T	FALSE
CHEK1	280	NA	0.95	NA	0.588235	NA	S/T	FALSE
CHEK1	296	NA	0.91	NA	0.621849	NA	S/T	FALSE
CHEK1	317	NA	0.95	NA	0.665966	NA	S/T	FALSE
CHEK1	345	NA	0.42	NA	0.72479	NA	S/T	FALSE
CHEK2	379	21.381	0.03	0.597744	0.697974	Pkinase	S/T	FALSE
CHEK2	383	179.203	0.02	0.612782	0.705341	Pkinase	S/T	FALSE
CHEK2	387	82.0201	0.01	0.62782	0.712707	Pkinase	S/T	FALSE
CHEK2	390	0	0.01	0.639098	0.718232	Pkinase	Y	FALSE
CHEK2	516	NA	0.98	NA	0.950276	NA	S/T	FALSE
CSNK1D	347	NA	0.97	NA	0.836145	NA	S/T	FALSE
CSNK1E	323	NA	0.96	NA	0.776442	NA	S/T	FALSE
CSNK1E	405	NA	0.97	NA	0.973558	NA	S/T	FALSE
CSNK1E	407	NA	0.97	NA	0.978365	NA	S/T	FALSE
CSNK1E	408	NA	0.97	NA	0.980769	NA	S/T	FALSE
DDR1	484	NA	0.96	NA	0.53012	NA	Y	TRUE
DDR1	513	NA	0.91	NA	0.561884	NA	Y	TRUE
DDR1	520	NA	0.87	NA	0.569551	NA	Y	TRUE
DDR1	792	NA	0.01	0.616949	0.86747	Pkinase_Tyr	Y	TRUE
DDR1	796	NA	0.02	0.630508	0.871851	Pkinase_Tyr	Y	TRUE
DYRK1A	529	NA	0.99	NA	0.693316	NA	S/T	FALSE
EEF2K	348	NA	0.92	NA	0.48	NA	S/T	FALSE
EEF2K	500	NA	0.15	NA	0.689655	NA	S/T	FALSE
EGFR	1016	NA	0.93	NA	0.839669	NA	Y	TRUE
EGFR	1026	NA	0.98	NA	0.847934	NA	S/T	TRUE
EGFR	1092	NA	0.98	NA	0.902479	NA	Y	TRUE
EGFR	1110	NA	0.99	NA	0.917355	NA	Y	TRUE
EGFR	1172	NA	0.97	NA	0.968595	NA	Y	TRUE
EGFR	1197	NA	0.93	NA	0.989256	NA	Y	TRUE
EGFR	869	123.929	0.06	0.613281	0.718182	Pkinase_Tyr	Y	TRUE
EIF2AK2	83	NA	0.8	NA	0.150635	NA	S/T	FALSE
EIF2AK2	88	NA	0.96	NA	0.15971	NA	S/T	FALSE
EIF2AK2	89	NA	0.94	NA	0.161525	NA	S/T	FALSE
EIF2AK2	90	NA	0.94	NA	0.163339	NA	S/T	FALSE
EPHA2	588	NA	0.19	0.69863	0.602459	NA	Y	TRUE
EPHA2	594	NA	0.16	0.780822	0.608607	NA	Y	TRUE
EPHA2	930	NA	0.02	0.4375	0.952869	NA	Y	TRUE
EPHA3	596	NA	0.03	0.710526	0.606307	NA	Y	TRUE
EPHA3	602	NA	0.03	0.789474	0.612411	NA	Y	TRUE
EPHA3	779	123.929	0.26	0.614786	0.792472	Pkinase_Tyr	Y	TRUE
ERBB2	1023	NA	0.82	NA	0.815139	NA	Y	TRUE
ERBB2	1248	NA	0.47	NA	0.994422	NA	Y	TRUE
ERN1	724	13.5624	0.37	0.586207	0.741044	Pkinase	S/T	FALSE
FER	714	NA	0.1	0.601594	0.868613	Pkinase_Tyr	Y	TRUE
FES	713	123.929	0.07	0.600791	0.867397	Pkinase_Tyr	Y	TRUE
FGFR1	653	120.036	0.05	0.634058	0.794404	Pkinase_Tyr	Y	TRUE
FGFR1	654	123.929	0.07	0.637681	0.79562	Pkinase_Tyr	Y	TRUE
FLT4	1063	9.57606	0.19	0.67284	0.779897	Pkinase_Tyr	Y	TRUE
FYN	21	NA	0.96	NA	0.0391061	NA	S/T	TRUE
FYN	531	NA	0.67	NA	0.988827	NA	Y	TRUE
GSK3A	21	NA	0.98	NA	0.0434783	NA	S/T	FALSE
GSK3A	279	179.203	0.08	0.56338	0.57764	Pkinase	Y	FALSE
GSK3B	216	179.203	0.11	0.56338	0.514286	Pkinase	Y	FALSE
GSK3B	9	NA	0.98	NA	0.0214286	NA	S/T	FALSE
HCK	522	NA	0.5	NA	0.992395	NA	Y	TRUE
IGF1R	1161	9.57606	0.06	0.606742	0.849305	Pkinase_Tyr	Y	TRUE
IGF1R	1165	123.929	0.1	0.621723	0.852231	Pkinase_Tyr	Y	TRUE
IGF1R	1166	179.203	0.11	0.625468	0.852963	Pkinase_Tyr	Y	TRUE
IGF1R	1310	NA	0.97	NA	0.958303	NA	S/T	TRUE
IGF1R	1311	NA	0.97	NA	0.959034	NA	S/T	TRUE
IGF1R	1312	NA	0.97	NA	0.959766	NA	S/T	TRUE
IGF1R	1313	NA	0.97	NA	0.960497	NA	S/T	TRUE
IGF1R	1346	NA	0.99	NA	0.984638	NA	Y	TRUE
IGF1R	980	NA	0.32	NA	0.716898	NA	Y	TRUE
INSR	1185	NA	0.1	0.606742	0.857453	Pkinase_Tyr	Y	TRUE
INSR	1189	NA	0.13	0.621723	0.860347	Pkinase_Tyr	Y	TRUE
INSR	1190	NA	0.13	0.625468	0.861071	Pkinase_Tyr	Y	TRUE
IRAK4	342	NA	0.09	0.580524	0.743478	Pkinase_Tyr	S/T	TRUE
IRAK4	345	NA	0.06	0.59176	0.75	Pkinase_Tyr	S/T	TRUE
ITK	512	123.929	0.08	0.598394	0.825806	Pkinase_Tyr	Y	TRUE
KDR	1054	9.57606	0.05	0.674847	0.777286	Pkinase_Tyr	Y	TRUE
KDR	1059	123.929	0.16	0.690184	0.780973	Pkinase_Tyr	Y	TRUE
KDR	1214	NA	0.93	NA	0.89528	NA	Y	TRUE
KDR	951	4.30986	0.96	0.358896	0.701327	Pkinase_Tyr	Y	TRUE
KIT	568	NA	0.18	NA	0.581967	NA	Y	TRUE
LATS1	909	179.203	0.34	0.144068	0.804425	Pkinase	S/T	FALSE
LCK	192	3.7066	0.01	0.792683	0.37721	NA	Y	TRUE
LCK	394	123.929	0.04	0.598394	0.774067	Pkinase_Tyr	Y	TRUE
LCK	505	NA	0.48	NA	0.992141	NA	Y	TRUE
LCK	59	NA	0.49	NA	0.115914	NA	S/T	TRUE
LMTK2	1450	NA	0.99	NA	0.964737	NA	S/T	TRUE
LYN	397	123.929	0.04	0.6	0.775391	Pkinase_Tyr	Y	TRUE
LYN	508	NA	0.52	NA	0.992188	NA	Y	TRUE
MAP2K1	212	0.359429	0.01	0.491468	0.53944	Pkinase	S/T	FALSE
MAP2K1	218	21.7257	0.02	0.511945	0.554707	Pkinase	S/T	FALSE
MAP2K1	222	179.203	0.01	0.525597	0.564885	Pkinase	S/T	FALSE
MAP2K1	286	5.23259	0.91	0.744027	0.727735	Pkinase	S/T	FALSE
MAP2K1	292	1.14811	0.97	0.764505	0.743003	Pkinase	S/T	FALSE
MAP2K2	216	0.359429	0.01	0.484848	0.54	Pkinase	S/T	FALSE
MAP2K2	222	21.7257	0.01	0.505051	0.555	Pkinase	S/T	FALSE
MAP2K2	226	179.203	0.01	0.518519	0.565	Pkinase	S/T	FALSE
MAP2K3	218	21.7257	0.02	0.590038	0.628242	Pkinase	S/T	FALSE
MAP2K4	257	21.7257	0.03	0.584906	0.64411	Pkinase	S/T	FALSE
MAP2K4	80	NA	0.33	NA	0.200501	NA	S/T	FALSE
MAP2K5	311	21.7257	0.01	0.573123	0.694196	Pkinase	S/T	FALSE
MAP2K6	207	21.7257	0.02	0.590038	0.61976	Pkinase	S/T	FALSE
MAP3K4	1494	13.5624	0.26	0.585271	0.929104	Pkinase	S/T	FALSE
MAP3K5	1033	NA	0.89	NA	0.75182	NA	S/T	FALSE
MAP3K5	966	NA	0.94	NA	0.703057	NA	S/T	FALSE
MAP4K1	171	179.203	0.04	0.599222	0.205282	Pkinase	S/T	FALSE
MAP4K3	170	179.203	0.07	0.599222	0.190157	Pkinase	S/T	FALSE
MAPK1	185	179.203	0.01	0.555556	0.513889	Pkinase	S/T	FALSE
MAPK1	187	179.203	0.01	0.5625	0.519444	Pkinase	Y	FALSE
MAPK1	190	82.0201	0.01	0.572917	0.527778	Pkinase	S/T	FALSE
MAPK14	180	179.203	0.02	0.549296	0.5	Pkinase	S/T	FALSE
MAPK14	182	179.203	0.02	0.556338	0.505556	Pkinase	Y	FALSE
MAPK3	202	179.203	0.01	0.555556	0.532982	Pkinase	S/T	FALSE
MAPK3	204	179.203	0.01	0.5625	0.538259	Pkinase	Y	FALSE
MAPK3	207	82.0201	0.01	0.572917	0.546174	Pkinase	S/T	FALSE
MAPK7	720	NA	0.51	NA	0.882353	NA	S/T	FALSE
MAPK7	731	NA	0.73	NA	0.895833	NA	S/T	FALSE
MAPK7	733	NA	0.59	NA	0.898284	NA	S/T	FALSE
MAPK8	183	179.203	0.06	0.532203	0.428571	Pkinase	S/T	FALSE
MAPK8	185	179.203	0.04	0.538983	0.433255	Pkinase	Y	FALSE
MAPKAPK2	222	179.203	0.17	0.605364	0.555	Pkinase	S/T	FALSE
MAPKAPK2	334	NA	0.13	NA	0.835	NA	S/T	FALSE
MAPKAPK5	182	179.203	0.09	0.567376	0.384778	Pkinase	S/T	FALSE
MARK2	208	179.203	0.04	0.61753	0.263959	Pkinase	S/T	FALSE
MARK2	212	82.0201	0.05	0.633466	0.269036	Pkinase	S/T	FALSE
MARK2	596	NA	0.95	NA	0.756345	NA	S/T	FALSE
MARK3	211	NA	0.07	0.61753	0.280212	Pkinase	S/T	FALSE
MARK3	215	NA	0.09	0.633466	0.285525	Pkinase	S/T	FALSE
MASTL	875	NA	0.54	NA	0.995449	NA	S/T	FALSE
MET	1003	NA	0.23	NA	0.721583	NA	Y	TRUE
MET	1234	123.929	0.14	0.602317	0.88777	Pkinase_Tyr	Y	TRUE
MET	1235	179.203	0.14	0.606178	0.888489	Pkinase_Tyr	Y	TRUE
MET	1349	NA	0.29	NA	0.970504	NA	Y	TRUE
MET	1356	NA	0.61	NA	0.97554	NA	Y	TRUE
MST1R	1238	NA	0.16	0.602317	0.884286	Pkinase_Tyr	Y	TRUE
MST1R	1239	NA	0.18	0.606178	0.885	Pkinase_Tyr	Y	TRUE
MTOR	2448	NA	0.98	NA	0.960377	NA	S/T	FALSE
MTOR	2481	NA	0.98	NA	0.973323	NA	S/T	FALSE
NEK6	206	179.203	0.01	0.612167	0.658147	Pkinase	S/T	FALSE
NEK9	210	179.203	0.03	0.617188	0.214505	Pkinase	S/T	FALSE
NEK9	944	NA	0.8	NA	0.964249	NA	S/T	FALSE
NTRK1	680	123.929	0.02	0.627306	0.854271	Pkinase_Tyr	Y	TRUE
NTRK1	791	NA	0.04	NA	0.993719	NA	Y	TRUE
OXSR1	185	179.203	0.02	0.613139	0.351044	Pkinase	S/T	FALSE
OXSR1	325	NA	0.8	NA	0.616698	NA	S/T	FALSE
PAK1	144	NA	0.62	NA	0.26422	NA	S/T	FALSE
PAK1	153	NA	0.82	NA	0.280734	NA	Y	FALSE
PAK1	174	NA	0.98	NA	0.319266	NA	S/T	FALSE
PAK1	199	NA	0.97	NA	0.365138	NA	S/T	FALSE
PAK1	204	NA	0.97	NA	0.374312	NA	S/T	FALSE
PAK1	223	NA	0.98	NA	0.409174	NA	S/T	FALSE
PAK1	423	179.203	0.13	0.609562	0.776147	Pkinase	S/T	FALSE
PAK2	130	NA	0.18	0.982759	0.248092	NA	Y	FALSE
PAK2	139	NA	0.24	NA	0.265267	NA	Y	FALSE
PAK2	141	NA	0.27	NA	0.269084	NA	S/T	FALSE
PAK2	194	NA	0.96	NA	0.370229	NA	Y	FALSE
PAK4	474	179.203	0.1	0.609562	0.80203	Pkinase	S/T	FALSE
PAK6	165	NA	0.95	NA	0.242291	NA	S/T	FALSE
PAK6	560	179.203	0.18	0.609562	0.82232	Pkinase	S/T	FALSE
PBK	74	0	0.09	0.14386	0.229814	Pkinase	Y	FALSE
PBK	9	NA	0.91	NA	0.0279503	NA	S/T	FALSE
PDPK1	241	179.203	0.38	0.611538	0.433453	Pkinase	S/T	FALSE
PDPK1	513	NA	0.01	0.656863	0.922662	NA	S/T	FALSE
PKN1	774	179.203	0.08	0.6139	0.821656	Pkinase	S/T	FALSE
PKN2	814	29.124	0.13	0.606178	0.827236	Pkinase	S/T	FALSE
PKN2	815	179.203	0.11	0.610039	0.828252	Pkinase	S/T	FALSE
PKN2	816	179.203	0.07	0.6139	0.829268	Pkinase	S/T	FALSE
PLK1	210	179.203	0.05	0.623016	0.348259	Pkinase	S/T	FALSE
PLK1	214	82.0201	0.03	0.638889	0.354892	Pkinase	S/T	FALSE
PRKAA1	183	179.203	0.33	0.619048	0.32737	Pkinase	S/T	FALSE
PRKAA1	496	NA	0.97	0.927835	0.887299	NA	S/T	FALSE
PRKAA2	172	179.203	0.28	0.619048	0.311594	Pkinase	S/T	FALSE
PRKACA	198	179.203	0.03	0.606299	0.564103	Pkinase	S/T	FALSE
PRKCA	226	0.617295	0.91	0.518868	0.33631	NA	S/T	FALSE
PRKCA	228	0.641731	0.87	0.537736	0.339286	NA	S/T	FALSE
PRKCD	141	NA	0.37	NA	0.20858	NA	S/T	FALSE
PRKCD	295	NA	0.9	NA	0.436391	NA	S/T	FALSE
PRKCD	334	NA	0.77	NA	0.494083	NA	Y	FALSE
PRKCD	507	179.203	0.13	0.622047	0.75	Pkinase	S/T	FALSE
PRKCE	729	NA	0.16	0.97561	0.989145	NA	S/T	FALSE
PRKCI	412	179.203	0.09	0.589552	0.691275	Pkinase	S/T	FALSE
PRKCQ	538	179.203	0.06	0.622047	0.76204	Pkinase	S/T	FALSE
PRKCQ	676	26.1105	0.47	0.512195	0.957507	NA	S/T	FALSE
PRKCQ	695	NA	0.14	0.97561	0.984419	NA	S/T	FALSE
PRKCZ	410	179.203	0.06	0.593985	0.692568	Pkinase	S/T	FALSE
PRKD1	738	29.124	0.04	0.603922	0.809211	Pkinase	S/T	FALSE
PRKD1	742	179.203	0.02	0.619608	0.813596	Pkinase	S/T	FALSE
PRKD1	910	NA	0.85	NA	0.997807	NA	S/T	FALSE
PRKD2	706	29.124	0.03	0.603922	0.8041	Pkinase	S/T	FALSE
PRKD2	710	179.203	0.02	0.619608	0.808656	Pkinase	S/T	FALSE
PRKD2	876	NA	0.79	NA	0.997722	NA	S/T	FALSE
PRKD3	731	29.124	0.05	0.603922	0.821348	Pkinase	S/T	FALSE
PRKD3	735	179.203	0.02	0.619608	0.825843	Pkinase	S/T	FALSE
PRKDC	2609	NA	0.81	NA	0.632025	NA	S/T	FALSE
PRKG1	517	179.203	0.05	0.606178	0.770492	Pkinase	S/T	FALSE
PRKG1	59	NA	0.83	NA	0.0879285	NA	S/T	FALSE
PTK2	397	NA	0.1	NA	0.377376	NA	Y	TRUE
PTK2	407	NA	0.24	NA	0.386882	NA	Y	TRUE
PTK2	576	123.929	0.06	0.606299	0.547529	Pkinase_Tyr	Y	TRUE
PTK2	577	179.203	0.06	0.610236	0.548479	Pkinase_Tyr	Y	TRUE
PTK2	861	NA	0.98	NA	0.818441	NA	Y	TRUE
PTK2B	402	NA	0.34	NA	0.398414	NA	Y	TRUE
PTK6	342	NA	0.03	0.604	0.758315	Pkinase_Tyr	Y	TRUE
PTK6	447	NA	0.22	NA	0.991131	NA	Y	TRUE
RAF1	259	NA	0.62	NA	0.399691	NA	S/T	TRUE
RAF1	29	NA	0.93	NA	0.0447531	NA	S/T	TRUE
RAF1	43	NA	0.98	NA	0.066358	NA	S/T	TRUE
RAF1	494	12.4433	0.16	0.564202	0.762346	Pkinase_Tyr	S/T	TRUE
RAF1	497	16.5676	0.2	0.575875	0.766975	Pkinase_Tyr	S/T	TRUE
RAF1	499	31.5709	0.26	0.583658	0.770062	Pkinase_Tyr	S/T	TRUE
RAF1	619	NA	0.94	NA	0.955247	NA	S/T	TRUE
RAF1	642	NA	0.88	NA	0.990741	NA	S/T	TRUE
RET	687	NA	0.96	NA	0.616697	NA	Y	TRUE
RET	696	NA	0.98	NA	0.624776	NA	S/T	TRUE
RIPK2	176	32.5436	0.44	0.580882	0.325926	Pkinase_Tyr	S/T	TRUE
ROCK2	722	NA	0.82	NA	0.520173	NA	Y	FALSE
RPS6KA1	359	0.569864	0.27	0.435897	0.488435	NA	S/T	FALSE
RPS6KA1	363	26.1105	0.36	0.538462	0.493878	NA	S/T	FALSE
RPS6KA3	227	179.203	0.14	0.6139	0.306757	Pkinase	S/T	FALSE
RPS6KA3	369	26.1105	0.27	0.513514	0.498649	NA	S/T	FALSE
RPS6KA3	577	179.203	0.02	0.603113	0.77973	Pkinase	S/T	FALSE
RPS6KA4	196	179.203	0.05	0.608209	0.253886	Pkinase	S/T	FALSE
RPS6KA4	343	1.57864	0.37	0.538462	0.444301	NA	S/T	FALSE
RPS6KA4	347	1.80317	0.56	0.641026	0.449482	NA	S/T	FALSE
RPS6KA4	360	NA	0.7	0.974359	0.466321	NA	S/T	FALSE
RPS6KA4	687	NA	0.29	NA	0.889896	NA	S/T	FALSE
RPS6KA5	212	NA	0.06	0.605948	0.264339	Pkinase	S/T	FALSE
RPS6KA5	360	NA	0.29	0.552632	0.448878	NA	S/T	FALSE
RPS6KA5	376	NA	0.19	0.973684	0.468828	NA	S/T	FALSE
RPS6KA6	232	179.203	0.13	0.618677	0.311409	Pkinase	S/T	FALSE
RPS6KA6	372	26.1105	0.39	0.513514	0.499329	NA	S/T	FALSE
RPS6KA6	389	NA	0.05	0.972973	0.522148	NA	S/T	FALSE
RPS6KB1	394	26.1105	0.25	0.525	0.750476	NA	S/T	FALSE
RPS6KB1	427	NA	0.67	NA	0.813333	NA	S/T	FALSE
RPS6KB1	441	NA	0.76	NA	0.84	NA	S/T	FALSE
RPS6KB1	444	NA	0.47	NA	0.845714	NA	S/T	FALSE
RPS6KB1	447	NA	0.6	NA	0.851429	NA	S/T	FALSE
RPS6KB2	417	NA	0.77	NA	0.865145	NA	S/T	FALSE
RPS6KB2	423	NA	0.52	NA	0.877593	NA	S/T	FALSE
SGK1	256	NA	0.29	0.614786	0.593968	Pkinase	S/T	FALSE
SIK2	343	NA	0.94	NA	0.37041	NA	S/T	FALSE
SLK	183	21.7257	0.18	0.577519	0.148178	Pkinase	S/T	FALSE
SLK	189	179.203	0.09	0.600775	0.153036	Pkinase	S/T	FALSE
SLK	193	82.0201	0.03	0.616279	0.156275	Pkinase	S/T	FALSE
SLK	347	NA	0.98	NA	0.280972	NA	S/T	FALSE
SLK	348	NA	0.98	NA	0.281781	NA	S/T	FALSE
SRC	17	NA	0.95	NA	0.0317164	NA	S/T	TRUE
SRC	419	123.929	0.03	0.598394	0.781716	Pkinase_Tyr	Y	TRUE
SRC	530	NA	0.72	NA	0.988806	NA	Y	TRUE
SRC	70	NA	0.95	NA	0.130597	NA	S/T	TRUE
SRC	75	NA	0.93	NA	0.139925	NA	S/T	TRUE
SRPK2	492	NA	0.98	NA	0.715116	NA	S/T	FALSE
STK24	190	179.203	0.04	0.616	0.428894	Pkinase	S/T	FALSE
STK3	384	NA	0.7	NA	0.782077	NA	S/T	FALSE
STK38	281	179.203	0.13	0.65529	0.604301	Pkinase	S/T	FALSE
STK38L	282	179.203	0.15	0.65529	0.607759	Pkinase	S/T	FALSE
STK39	231	179.203	0.02	0.613139	0.423853	Pkinase	S/T	FALSE
STK39	371	NA	0.92	NA	0.680734	NA	S/T	FALSE
STK4	433	NA	0.82	0	0.889117	NA	Y	FALSE
SYK	323	NA	0.66	NA	0.508661	NA	Y	TRUE
SYK	348	NA	0.62	NA	0.548031	NA	Y	TRUE
SYK	352	NA	0.46	NA	0.554331	NA	Y	TRUE
SYK	525	120.036	0.04	0.603922	0.826772	Pkinase_Tyr	Y	TRUE
TAOK1	990	NA	0.98	NA	0.989011	NA	S/T	FALSE
TAOK3	324	NA	0.96	NA	0.360802	NA	S/T	FALSE
TBK1	172	179.203	0.2	0.562069	0.23594	Pkinase	S/T	FALSE
TEC	519	123.929	0.06	0.598394	0.822504	Pkinase_Tyr	Y	TRUE
TEK	1119	NA	0.86	NA	0.995552	NA	S/T	TRUE
TEK	897	0	0.01	0.272388	0.798043	Pkinase_Tyr	Y	TRUE
TGFBR2	409	31.5709	0.05	0.561224	0.72134	Pkinase_Tyr	S/T	TRUE
TLK1	743	NA	0.88	NA	0.969974	NA	S/T	FALSE
TNK2	284	123.929	0.03	0.610039	0.273603	Pkinase_Tyr	Y	TRUE
TTK	811	NA	0.36	NA	0.946324	NA	Y	FALSE
ULK1	758	NA	0.94	NA	0.721905	NA	S/T	FALSE
WNK1	382	179.203	0.15	0.624031	0.160369	Pkinase	S/T	FALSE
YES1	537	NA	0.66	NA	0.98895	NA	Y	TRUE
ZAP70	292	NA	0.74	NA	0.471729	NA	Y	TRUE
ZAP70	315	NA	0.27	NA	0.508885	NA	Y	TRUE
ZAP70	319	NA	0.13	NA	0.515347	NA	Y	TRUE
ZAP70	492	120.036	0.03	0.603922	0.79483	Pkinase_Tyr	Y	TRUE
ZAP70	493	123.929	0.02	0.607843	0.796446	Pkinase_Tyr	Y	TRUE
