## Supplementary material for "Proteome-wide inference of protein kinase regulatory circuits": Table S6

### Sheet: Louvain_network_clusters
Table S6: Assignments of kinases into clusters detected the high confidence regulatory network
Kinase	Cluster
SRPK1	1
TRIO	1
TLK2	1
WEE1	1
ULK1	1
SMG1	1
RPS6KC1	1
RPS6KA4	1
STK32C	1
RPS6KA3	1
RPS6KB1	1
RET	1
PRPF4B	1
VRK3	1
TLK1	1
PKN3	1
PKMYT1	1
PBK	1
NRBP1	1
NLK	1
NEK9	1
NEK7	1
MYLK	1
MASTL	1
MAST4	1
MAST3	1
MAST2	1
MARK1	1
MAPKAPK5	1
MAPKAPK3	1
MAPKAPK2	1
MAPK9	1
NEK5	1
NEK4	1
NEK11	1
MAPK8	1
MAPK7	1
MAPK6	1
MAPK4	1
MAPK3	1
STK17A	1
RIPK3	1
MAPK14	1
MKNK1	1
MAPK12	1
MAPK11	1
MAPK10	1
MAPK1	1
ULK2	1
SGK3	1
MAP3K9	1
MAP3K8	1
MAP3K6	1
MAP3K5	1
MAP3K4	1
MAP3K3	1
MAP3K1	1
MAP2K7	1
MAP2K6	1
MAP2K5	1
MAP2K4	1
MAP2K3	1
MAP2K2	1
MAP2K1	1
LATS1	1
IRAK3	1
IRAK1	1
ICK	1
HIPK3	1
HIPK1	1
GSK3B	1
ERN1	1
EEF2K	1
DYRK4	1
DYRK1B	1
DCLK1	1
DAPK1	1
CSNK1D	1
CLK4	1
CDK9	1
CDK7	1
CDK5	1
CDK4	1
CDK2	1
CDK19	1
CDK16	1
CDK14	1
CDK13	1
CDK12	1
CDK11B	1
CDK11A	1
CDK10	1
CDK1	1
CDC42BPB	1
CASK	1
CAMKK2	1
CAMKK1	1
CAMK2D	1
BUB1	1
BMP2K	1
ALPK3	1
ALPK1	1
AAK1	1
TAOK3	2
TNIK	2
TAOK2	2
STK39	2
WNK4	2
WNK3	2
WNK1	2
STK38	2
STK4	2
STK26	2
STK25	2
TAOK1	2
STRADA	2
STK24	2
STK10	2
SLK	2
PRKCD	2
PRKCB	2
PRKCA	2
PLK4	2
PLK1	2
PAK6	2
PAK4	2
PAK1	2
OXSR1	2
MYO3B	2
MINK1	2
MELK	2
MAP4K5	2
MAP4K4	2
MAP4K3	2
MAP4K2	2
MAP4K1	2
LIMK2	2
LIMK1	2
CSNK2A1	2
CSNK1A1	2
CIT	2
TTK	2
CDC42BPG	2
CDC42BPA	2
CAMK4	2
BUB1B	2
AURKB	2
AURKA	2
TGFBR2	3
TGFBR1	3
STK11	3
SNRK	3
TESK2	3
TESK1	3
SIK3	3
SIK2	3
SIK1	3
RPS6KB2	3
RPS6KA6	3
ROCK1	3
RNASEL	3
RIPK2	3
RIPK1	3
RAF1	3
TBK1	3
STK38L	3
PRKX	3
PRKDC	3
PRKD3	3
PRKD2	3
PRKD1	3
PRKCZ	3
PRKCQ	3
PRKCI	3
PRKCE	3
PRKACA	3
PRKAA2	3
PRKAA1	3
PKN2	3
PKN1	3
PDPK1	3
PASK	3
PAK2	3
NUAK1	3
NEK3	3
MTOR	3
MKNK2	3
MARK4	3
MARK3	3
MARK2	3
ULK3	3
NEK8	3
MAP3K7	3
TBCK	3
MAP3K21	3
MAP3K20	3
MAP3K2	3
MAP3K13	3
MAP3K12	3
MAP3K11	3
MAP3K10	3
MAK	3
STK16	3
LRRK1	3
LMTK2	3
KSR2	3
KSR1	3
IRAK4	3
ILK	3
IKBKB	3
GSK3A	3
EIF2AK3	3
DAPK2	3
CSNK1G3	3
RPS6KA5	3
CSNK1G2	3
CSNK1G1	3
CLK3	3
CLK2	3
CLK1	3
CHUK	3
CHEK2	3
CHEK1	3
CDK17	3
CAMK2G	3
CAMK1	3
BRSK1	3
BRAF	3
CSNK1E	3
BMPR2	3
GRK5	3
BMPR1B	3
EPHB6	3
BMPR1A	3
BCKDK	3
ATR	3
ATM	3
ARAF	3
AMHR2	3
AKT3	3
AKT2	3
AKT1	3
STK17B	3
RIOK2	3
PLK3	3
MOK	3
LRRK2	3
DMPK	3
DAPK3	3
ACVRL1	3
ACVR2B	3
ACVR2A	3
ACVR1	3
TYRO3	4
YES1	4
TYK2	4
ZAP70	4
TIE1	4
TEC	4
TXK	4
SYK	4
SRC	4
TEK	4
SCYL2	4
ROR2	4
PTK7	4
PTK6	4
PTK2B	4
PTK2	4
TNK2	4
PDGFRB	4
PDGFRA	4
MST1R	4
MET	4
MERTK	4
MAPK13	4
LYN	4
LCK	4
LATS2	4
KIT	4
KDR	4
JAK3	4
JAK2	4
JAK1	4
ROR1	4
PEAK1	4
ITK	4
INSR	4
IGF1R	4
HCK	4
GRK2	4
FYN	4
GRK3	4
FRK	4
FLT4	4
FLT3	4
FGR	4
FGFR4	4
FGFR1	4
FES	4
FER	4
ERBB4	4
ERBB3	4
SRMS	4
ROS1	4
LTK	4
ERBB2	4
EPHB4	4
EPHB3	4
EPHB2	4
EPHB1	4
EPHA4	4
EPHA3	4
EPHA2	4
EPHA1	4
EIF2AK4	4
EIF2AK2	4
EGFR	4
DYRK2	4
DYRK1A	4
DDR1	4
CSK	4
CSF1R	4
VRK2	4
CDKL5	4
CDK3	4
BTK	4
BMX	4
BLK	4
AXL	4
ALK	4
ABL2	4
ABL1	4
STK3	4
PRKG1	4
NRK	4
FGFR2	4
EPHA6	4
DDR2	4
CSNK2A2	4
