## Supplementary material for "Proteome-wide inference of protein kinase regulatory circuits": Table S7

### Sheet: Reactome-enrichments-by-cluster
Table S7: Functional enrichment of each cluster detected in the high confidence regulatory network
cluster	Pathway	Reactome_ID	P_value	No_genes_in_top_enriched	No_genes_in_cluster	Gene_IDs
1	Cellular Senescence	R-HSA-2559583	1.90539e-07	19	103	MAP3K5/MAP2K7/MAP2K6/MAPK1/MAPK3/MAPK9/MAPK8/MAPK7/MAP2K3/MAP2K4/RPS6KA3/MAPKAPK5/MAPKAPK3/MAPKAPK2/CDK4/CDK2/MAPK11/MAPK10/MAPK14
1	MyD88:Mal cascade initiated on plasma membrane	R-HSA-166058	1.90539e-07	21	103	MAP3K8/MAP2K7/MAP2K6/MAPK1/MAPK3/MAPK9/MAPK8/MAPK7/MAP2K1/MAP2K3/MAP2K4/RPS6KA3/MAPKAPK3/MAPKAPK2/VRK3/MAPK11/MAPK10/MAPK14/IRAK3/IRAK1/MAP3K1
1	Toll Like Receptor TLR1:TLR2 Cascade	R-HSA-168179	1.90539e-07	21	103	MAP3K8/MAP2K7/MAP2K6/MAPK1/MAPK3/MAPK9/MAPK8/MAPK7/MAP2K1/MAP2K3/MAP2K4/RPS6KA3/MAPKAPK3/MAPKAPK2/VRK3/MAPK11/MAPK10/MAPK14/IRAK3/IRAK1/MAP3K1
1	Toll Like Receptor TLR6:TLR2 Cascade	R-HSA-168188	1.90539e-07	21	103	MAP3K8/MAP2K7/MAP2K6/MAPK1/MAPK3/MAPK9/MAPK8/MAPK7/MAP2K1/MAP2K3/MAP2K4/RPS6KA3/MAPKAPK3/MAPKAPK2/VRK3/MAPK11/MAPK10/MAPK14/IRAK3/IRAK1/MAP3K1
1	Toll Like Receptor 2 (TLR2) Cascade	R-HSA-181438	1.90539e-07	21	103	MAP3K8/MAP2K7/MAP2K6/MAPK1/MAPK3/MAPK9/MAPK8/MAPK7/MAP2K1/MAP2K3/MAP2K4/RPS6KA3/MAPKAPK3/MAPKAPK2/VRK3/MAPK11/MAPK10/MAPK14/IRAK3/IRAK1/MAP3K1
1	Toll Like Receptor 10 (TLR10) Cascade	R-HSA-168142	1.90539e-07	20	103	MAP3K8/MAP2K7/MAP2K6/MAPK1/MAPK3/MAPK9/MAPK8/MAPK7/MAP2K1/MAP2K3/MAP2K4/RPS6KA3/MAPKAPK3/MAPKAPK2/VRK3/MAPK11/MAPK10/MAPK14/IRAK1/MAP3K1
1	Toll Like Receptor 5 (TLR5) Cascade	R-HSA-168176	1.90539e-07	20	103	MAP3K8/MAP2K7/MAP2K6/MAPK1/MAPK3/MAPK9/MAPK8/MAPK7/MAP2K1/MAP2K3/MAP2K4/RPS6KA3/MAPKAPK3/MAPKAPK2/VRK3/MAPK11/MAPK10/MAPK14/IRAK1/MAP3K1
1	Toll Like Receptor 7/8 (TLR7/8) Cascade	R-HSA-168181	1.90539e-07	20	103	MAP3K8/MAP2K7/MAP2K6/MAPK1/MAPK3/MAPK9/MAPK8/MAPK7/MAP2K1/MAP2K3/MAP2K4/RPS6KA3/MAPKAPK3/MAPKAPK2/VRK3/MAPK11/MAPK10/MAPK14/IRAK1/MAP3K1
1	TRAF6 mediated induction of NFkB and MAP kinases upon TLR7/8 or 9 activation	R-HSA-975138	1.90539e-07	20	103	MAP3K8/MAP2K7/MAP2K6/MAPK1/MAPK3/MAPK9/MAPK8/MAPK7/MAP2K1/MAP2K3/MAP2K4/RPS6KA3/MAPKAPK3/MAPKAPK2/VRK3/MAPK11/MAPK10/MAPK14/IRAK1/MAP3K1
1	MyD88 dependent cascade initiated on endosome	R-HSA-975155	1.90539e-07	20	103	MAP3K8/MAP2K7/MAP2K6/MAPK1/MAPK3/MAPK9/MAPK8/MAPK7/MAP2K1/MAP2K3/MAP2K4/RPS6KA3/MAPKAPK3/MAPKAPK2/VRK3/MAPK11/MAPK10/MAPK14/IRAK1/MAP3K1
1	MyD88 cascade initiated on plasma membrane	R-HSA-975871	1.90539e-07	20	103	MAP3K8/MAP2K7/MAP2K6/MAPK1/MAPK3/MAPK9/MAPK8/MAPK7/MAP2K1/MAP2K3/MAP2K4/RPS6KA3/MAPKAPK3/MAPKAPK2/VRK3/MAPK11/MAPK10/MAPK14/IRAK1/MAP3K1
1	Oxidative Stress Induced Senescence	R-HSA-2559580	2.05165e-07	16	103	MAP3K5/MAP2K7/MAP2K6/MAPK1/MAPK3/MAPK9/MAPK8/MAP2K3/MAP2K4/MAPKAPK5/MAPKAPK3/MAPKAPK2/CDK4/MAPK11/MAPK10/MAPK14
1	Interleukin-17 signaling	R-HSA-448424	2.25791e-07	19	103	MAP3K8/MAP2K7/MAP2K6/MAPK1/MAPK3/MAPK9/MAPK8/MAPK7/MAP2K1/MAP2K3/MAP2K4/RPS6KA3/MAPKAPK3/MAPKAPK2/VRK3/MAPK11/MAPK10/MAPK14/IRAK1
1	MAP kinase activation in TLR cascade	R-HSA-450294	2.25791e-07	19	103	MAP3K8/MAP2K7/MAP2K6/MAPK1/MAPK3/MAPK9/MAPK8/MAPK7/MAP2K1/MAP2K3/MAP2K4/RPS6KA3/MAPKAPK3/MAPKAPK2/VRK3/MAPK11/MAPK10/MAPK14/IRAK1
1	Toll Like Receptor 4 (TLR4) Cascade	R-HSA-166016	2.83507e-07	22	103	MAP3K8/MAP2K7/MAP2K6/MAPK1/MAPK3/MAPK9/MAPK8/MAPK7/MAP2K1/MAP2K3/MAP2K4/RPS6KA3/MAPKAPK3/MAPKAPK2/VRK3/MAPK11/MAPK10/MAPK14/RIPK3/IRAK3/IRAK1/MAP3K1
1	Activated TLR4 signalling	R-HSA-166054	2.83507e-07	22	103	MAP3K8/MAP2K7/MAP2K6/MAPK1/MAPK3/MAPK9/MAPK8/MAPK7/MAP2K1/MAP2K3/MAP2K4/RPS6KA3/MAPKAPK3/MAPKAPK2/VRK3/MAPK11/MAPK10/MAPK14/RIPK3/IRAK3/IRAK1/MAP3K1
1	Toll Like Receptor 9 (TLR9) Cascade	R-HSA-168138	3.08665e-07	20	103	MAP3K8/MAP2K7/MAP2K6/MAPK1/MAPK3/MAPK9/MAPK8/MAPK7/MAP2K1/MAP2K3/MAP2K4/RPS6KA3/MAPKAPK3/MAPKAPK2/VRK3/MAPK11/MAPK10/MAPK14/IRAK1/MAP3K1
1	Cellular responses to stress	R-HSA-2262752	4.19312e-07	21	103	MAP3K5/MAP2K7/MAP2K6/MAPK1/MAPK3/MAPK9/MAPK8/MAPK7/MAP2K3/MAP2K4/RPS6KA3/GSK3B/MAPKAPK5/MAPKAPK3/MAPKAPK2/CDK4/CDK2/MAPK11/MAPK10/MAPK14/CAMK2D
1	Toll-Like Receptors Cascades	R-HSA-168898	5.14024e-07	22	103	MAP3K8/MAP2K7/MAP2K6/MAPK1/MAPK3/MAPK9/MAPK8/MAPK7/MAP2K1/MAP2K3/MAP2K4/RPS6KA3/MAPKAPK3/MAPKAPK2/VRK3/MAPK11/MAPK10/MAPK14/RIPK3/IRAK3/IRAK1/MAP3K1
1	MyD88-independent TLR4 cascade	R-HSA-166166	5.60643e-07	20	103	MAP3K8/MAP2K7/MAP2K6/MAPK1/MAPK3/MAPK9/MAPK8/MAPK7/MAP2K1/MAP2K3/MAP2K4/RPS6KA3/MAPKAPK3/MAPKAPK2/VRK3/MAPK11/MAPK10/MAPK14/RIPK3/IRAK1
1	Toll Like Receptor 3 (TLR3) Cascade	R-HSA-168164	5.60643e-07	20	103	MAP3K8/MAP2K7/MAP2K6/MAPK1/MAPK3/MAPK9/MAPK8/MAPK7/MAP2K1/MAP2K3/MAP2K4/RPS6KA3/MAPKAPK3/MAPKAPK2/VRK3/MAPK11/MAPK10/MAPK14/RIPK3/IRAK1
1	TRIF(TICAM1)-mediated TLR4 signaling	R-HSA-937061	5.60643e-07	20	103	MAP3K8/MAP2K7/MAP2K6/MAPK1/MAPK3/MAPK9/MAPK8/MAPK7/MAP2K1/MAP2K3/MAP2K4/RPS6KA3/MAPKAPK3/MAPKAPK2/VRK3/MAPK11/MAPK10/MAPK14/RIPK3/IRAK1
1	Cellular responses to external stimuli	R-HSA-8953897	8.76507e-07	22	103	MAP3K5/MAP2K7/MAP2K6/MAPK1/MAPK3/MAPK9/MAPK8/MAPK7/MAP2K3/MAP2K4/RPS6KA3/GSK3B/MAPKAPK5/MAPKAPK3/MAPKAPK2/CDK4/CDK2/MAPK11/MAPK10/MAPK14/ULK1/CAMK2D
1	MAPK targets/ Nuclear events mediated by MAP kinases	R-HSA-450282	3.77981e-05	11	103	MAPK1/MAPK3/MAPK9/MAPK8/MAPK7/RPS6KA3/MAPKAPK2/VRK3/MAPK11/MAPK10/MAPK14
1	Nuclear Events (kinase and transcription factor activation)	R-HSA-198725	0.00206654	8	103	MAPK1/MAPK3/MAPK7/RPS6KA3/MAPKAPK2/VRK3/MAPK11/MAPK14
1	Signalling by NGF	R-HSA-166520	0.00323457	14	103	MAP2K5/MAPK1/MAPK3/MAPK8/MAPK7/RPS6KA3/MAPKAPK3/MAPKAPK2/VRK3/TRIO/MAPK11/MAPK12/MAPK14/IRAK1
1	FCERI mediated MAPK activation	R-HSA-2871796	0.0045713	8	103	MAP2K7/MAPK1/MAPK3/MAPK9/MAPK8/MAP2K4/MAPK10/MAP3K1
1	NGF signalling via TRKA from the plasma membrane	R-HSA-187037	0.0045713	11	103	MAP2K5/MAPK1/MAPK3/MAPK7/RPS6KA3/MAPKAPK3/MAPKAPK2/VRK3/MAPK11/MAPK12/MAPK14
1	ERK/MAPK targets	R-HSA-198753	0.00613833	7	103	MAPK1/MAPK3/MAPK7/RPS6KA3/VRK3/MAPK11/MAPK14
1	activated TAK1 mediates p38 MAPK activation	R-HSA-450302	0.00613833	7	103	MAP2K6/MAP2K3/MAPKAPK3/MAPKAPK2/MAPK11/MAPK14/IRAK1
1	Interleukin-1 family signaling	R-HSA-446652	0.0157415	8	103	MAP3K8/MAP2K6/MAPK8/MAP2K1/MAP2K4/IRAK3/IRAK1/MAP3K3
1	Mitotic G2-G2/M phases	R-HSA-453274	0.0157415	8	103	CSNK1D/WEE1/CDK1/CDK7/CDK2/CDK11A/CDK11B/PKMYT1
1	G2/M Transition	R-HSA-69275	0.0157415	8	103	CSNK1D/WEE1/CDK1/CDK7/CDK2/CDK11A/CDK11B/PKMYT1
1	Innate Immune System	R-HSA-168249	0.022948	24	103	MAP3K8/MAP2K7/MAP2K6/MAPK1/MAPK3/MAPK9/MAPK8/MAPK7/MAP2K1/MAP2K3/MAP2K4/RPS6KA3/MAPKAPK3/MAPKAPK2/VRK3/MAPK11/MAPK10/MAPK12/MAPK14/RIPK3/IRAK3/CDK13/IRAK1/MAP3K1
1	Infectious disease	R-HSA-5663205	0.0261022	8	103	MAP2K7/MAP2K6/MAP2K1/MAP2K2/MAP2K3/MAP2K4/CDK9/CDK7
2	M Phase	R-HSA-68886	0.0162565	8	45	TAOK1/CSNK2A1/PLK4/PLK1/AURKB/PRKCA/PRKCB/BUB1B
2	Mitotic Prometaphase	R-HSA-68877	0.0162565	6	45	TAOK1/CSNK2A1/PLK4/PLK1/AURKB/BUB1B
2	RHO GTPase Effectors	R-HSA-195258	0.0195113	8	45	TAOK1/PLK1/LIMK2/LIMK1/AURKB/CIT/PAK1/BUB1B
2	Signaling by Rho GTPases	R-HSA-194315	0.0345895	8	45	TAOK1/PLK1/LIMK2/LIMK1/AURKB/CIT/PAK1/BUB1B
3	Signaling by TGF-beta family members	R-HSA-9006936	0.0151665	10	105	TGFBR1/TGFBR2/BMPR2/AMHR2/ACVRL1/ACVR2A/ACVR2B/PRKCZ/BMPR1B/BMPR1A
4	Constitutive Signaling by Aberrant PI3K in Cancer	R-HSA-2219530	2.06523e-05	13	87	ERBB4/ERBB3/ERBB2/EGFR/MET/LCK/PDGFRA/PDGFRB/KIT/FYN/FGFR2/FGFR1/FGFR4
4	PI5P, PP2A and IER3 Regulate PI3K/AKT Signaling	R-HSA-6811558	0.00024324	15	87	ERBB4/ERBB3/ERBB2/INSR/EGFR/MET/LCK/PDGFRA/PDGFRB/KIT/FYN/FGFR2/FGFR1/FGFR4/SRC
4	EPH-ephrin mediated repulsion of cells	R-HSA-3928665	0.000300103	13	87	LYN/EPHB3/EPHB4/EPHB1/EPHB2/EPHA1/EPHA2/EPHA3/EPHA4/EPHA6/FYN/SRC/YES1
4	MAPK1/MAPK3 signaling	R-HSA-5684996	0.000599881	20	87	ERBB4/ERBB3/ERBB2/EGFR/PTK2/TEK/MET/JAK1/JAK2/JAK3/PDGFRA/PDGFRB/KIT/FYN/FGFR2/FGFR1/FGFR4/SRC/CSK/TYK2
4	Interleukin-20 family signaling	R-HSA-8854691	0.000599881	20	87	ERBB4/ERBB3/ERBB2/EGFR/PTK2/TEK/MET/JAK1/JAK2/JAK3/PDGFRA/PDGFRB/KIT/FYN/FGFR2/FGFR1/FGFR4/SRC/CSK/TYK2
4	RAF/MAP kinase cascade	R-HSA-5673001	0.000630478	19	87	ERBB4/ERBB3/ERBB2/EGFR/PTK2/TEK/MET/JAK1/JAK2/JAK3/PDGFRA/PDGFRB/KIT/FYN/FGFR2/FGFR1/FGFR4/SRC/CSK
4	Negative regulation of the PI3K/AKT network	R-HSA-199418	0.000630478	15	87	ERBB4/ERBB3/ERBB2/INSR/EGFR/MET/LCK/PDGFRA/PDGFRB/KIT/FYN/FGFR2/FGFR1/FGFR4/SRC
4	Signaling by SCF-KIT	R-HSA-1433557	0.000630478	10	87	LYN/TEC/FER/FES/LCK/JAK2/KIT/FYN/SRC/YES1
4	Interleukin-3, 5 and GM-CSF signaling	R-HSA-512988	0.000630478	9	87	SYK/LYN/TEC/HCK/JAK1/JAK2/JAK3/FYN/YES1
4	Immune System	R-HSA-168256	0.00278942	41	87	BTK/SYK/EIF2AK2/ERBB4/ERBB3/ERBB2/ZAP70/SRMS/LYN/TXK/PTK2B/EGFR/FGR/PTK2/TEK/TEC/MET/ABL1/LCK/FLT3/HCK/JAK1/JAK2/JAK3/PRKG1/PDGFRA/PDGFRB/KIT/MAPK13/FYN/FGFR2/FGFR1/FGFR4/BLK/SRC/CSF1R/ITK/CSK/TYK2/FRK/YES1
4	PIP3 activates AKT signaling	R-HSA-1257604	0.00305515	17	87	ERBB4/ERBB3/ERBB2/CSNK2A2/INSR/EGFR/MET/LCK/PDGFRA/PDGFRB/KIT/FYN/FGFR2/FGFR1/FGFR4/SRC/FRK
4	Signaling by Receptor Tyrosine Kinases	R-HSA-9006934	0.00419165	31	87	MST1R/ERBB4/ERBB3/ERBB2/LYN/PTK2B/AXL/INSR/EGFR/PTK2/PTK6/TEC/MET/FER/FES/LCK/IGF1R/FLT4/JAK2/PDGFRA/PDGFRB/KDR/KIT/MAPK13/FYN/FGFR2/FGFR1/FGFR4/SRC/CSK/YES1
4	PI3K/AKT Signaling in Cancer	R-HSA-2219528	0.00569937	13	87	ERBB4/ERBB3/ERBB2/EGFR/MET/LCK/PDGFRA/PDGFRB/KIT/FYN/FGFR2/FGFR1/FGFR4
4	EPH-Ephrin signaling	R-HSA-2682334	0.00573667	14	87	LYN/PTK2/EPHB3/EPHB4/EPHB1/EPHB2/EPHA1/EPHA2/EPHA3/EPHA4/EPHA6/FYN/SRC/YES1
4	Fcgamma receptor (FCGR) dependent phagocytosis	R-HSA-2029480	0.00983151	10	87	BTK/SYK/LYN/FGR/PTK2/ABL1/HCK/FYN/SRC/YES1
4	MAPK family signaling cascades	R-HSA-5683057	0.0117064	20	87	ERBB4/ERBB3/ERBB2/EGFR/PTK2/TEK/MET/JAK1/JAK2/JAK3/PDGFRA/PDGFRB/KIT/FYN/FGFR2/FGFR1/FGFR4/SRC/CSK/TYK2
4	Signaling by Interleukins	R-HSA-449147	0.0117064	29	87	SYK/ERBB4/ERBB3/ERBB2/LYN/PTK2B/EGFR/PTK2/TEK/TEC/MET/LCK/FLT3/HCK/JAK1/JAK2/JAK3/PDGFRA/PDGFRB/KIT/FYN/FGFR2/FGFR1/FGFR4/SRC/CSF1R/CSK/TYK2/YES1
4	EPHA-mediated growth cone collapse	R-HSA-3928663	0.0117064	9	87	LYN/EPHA1/EPHA2/EPHA3/EPHA4/EPHA6/FYN/SRC/YES1
4	Cytokine Signaling in Immune system	R-HSA-1280215	0.0117064	30	87	SYK/EIF2AK2/ERBB4/ERBB3/ERBB2/LYN/PTK2B/EGFR/PTK2/TEK/TEC/MET/LCK/FLT3/HCK/JAK1/JAK2/JAK3/PDGFRA/PDGFRB/KIT/FYN/FGFR2/FGFR1/FGFR4/SRC/CSF1R/CSK/TYK2/YES1
4	Intracellular signaling by second messengers	R-HSA-9006925	0.0165298	18	87	ERBB4/ERBB3/ERBB2/CSNK2A2/INSR/EGFR/MET/LCK/PDGFRA/PDGFRB/GRK2/KIT/FYN/FGFR2/FGFR1/FGFR4/SRC/FRK
4	EPHB-mediated forward signaling	R-HSA-3928662	0.019426	9	87	LYN/PTK2/EPHB3/EPHB4/EPHB1/EPHB2/FYN/SRC/YES1
